# TAF4b transcription networks regulating early oocyte differentiation

**DOI:** 10.1101/2021.07.18.452838

**Authors:** Megan A. Gura, Sona Relovska, Kimberly M. Abt, Kimberly A. Seymour, Tong Wu, Haskan Kaya, James M. A. Turner, Thomas G. Fazzio, Richard N. Freiman

## Abstract

Establishment of a healthy ovarian reserve is contingent upon numerous regulatory pathways during embryogenesis. Previously, mice lacking TBP-associated factor 4b (*Taf4b*) were shown to exhibit a diminished ovarian reserve. However, potential oocyte-intrinsic functions of TAF4b have not been examined. Here we use a combination of gene expression profiling and chromatin mapping to characterize the TAF4b gene regulatory network in mouse oocytes. We find that *Taf4b*-deficient oocytes display inappropriate expression of meiotic, chromatin, and X-linked genes, and unexpectedly we found a connection with Turner Syndrome pathways. Using Cleavage Under Targets and Release Using Nuclease (CUT&RUN), we observed TAF4b enrichment at genes involved in meiosis and DNA repair, some of which are differentially expressed in *Taf4b*-deficient oocytes. Interestingly, TAF4b target genes were enriched for Sp/KLF family motifs rather than TATA-box, suggesting an alternate mode of promoter interaction. Together, our data connects several gene regulatory nodes that contribute to the ovarian reserve.
