## Supplemental_Table_1 for "TAF4b transcription networks regulating early oocyte differentiation"

### Sheet: Description
Table S1 Description
Output for scRNA-seq analysis
Tab Name	Description
Taf4b-on_Genes	List of genes that are positively correlated with Taf4b expression in germ cells that express Taf4b
Gene_Ontology	Biological process categories significantly enriched in Taf4b-on genes list

### Sheet: Taf4b-on_Genes
FeatureID	FeatureName	Expression	Log2 Fold Change	P-Value
ENSMUSG00000054321	Taf4b	1.39359	14.1434	1.96129e-261
ENSMUSG00000051977	Prdm9	1.11125	1.20627	3.66536e-08
ENSMUSG00000057054	Inca1	2.25727	1.15464	1.42228e-07
ENSMUSG00000073411	H2-D1	3.2426	1.1228	3.4949e-07
ENSMUSG00000061232	H2-K1	3.69415	1.11903	3.84293e-07
ENSMUSG00000073421	H2-Ab1	1.03802	1.11395	5.0065e-07
ENSMUSG00000078938	Syce3	5.83752	1.07741	1.18453e-06
ENSMUSG00000060445	Sycp2	1.02456	1.05221	2.46103e-06
ENSMUSG00000052525	Spdya	1.4734	1.03549	3.70475e-06
ENSMUSG00000020059	Sycp3	10.5857	0.968662	1.64968e-05
ENSMUSG00000049755	Zfp672	1.13701	0.959257	2.19852e-05
ENSMUSG00000048416	Mlf1	1.47311	0.950276	2.70482e-05
ENSMUSG00000063172	Hspb11	4.49033	0.946542	2.70482e-05
ENSMUSG00000062773	Tex101	7.87444	0.937091	3.3443e-05
ENSMUSG00000009628	Tex15	2.97363	0.92697	4.28406e-05
ENSMUSG00000030001	Figla	1.55224	0.926788	4.48639e-05
ENSMUSG00000009596	Taf7l	4.49439	0.918582	4.88616e-05
ENSMUSG00000038718	Pbx3	1.07163	0.920159	4.96273e-05
ENSMUSG00000021098	4930447C04Rik	7.14103	0.915044	5.09969e-05
ENSMUSG00000039585	Myo9a	1.41403	0.908966	5.99943e-05
ENSMUSG00000030760	Acer3	1.13314	0.906317	6.50154e-05
ENSMUSG00000027855	Sycp1	8.98985	0.901943	6.56543e-05
ENSMUSG00000097162	2310010J17Rik	1.11135	0.893264	8.30466e-05
ENSMUSG00000022429	Dmc1	1.47233	0.87774	0.000112283
ENSMUSG00000031431	Tsc22d3	1.7661	0.873347	0.000121398
ENSMUSG00000020299	4930524B15Rik	1.00219	0.872999	0.000125782
ENSMUSG00000022940	Pigp	7.59394	0.865708	0.000130699
ENSMUSG00000022432	Smc1b	21.8538	0.858906	0.000149304
ENSMUSG00000011349	Dmrtc2	2.09813	0.848291	0.000193705
ENSMUSG00000032409	Atr	1.89289	0.846997	0.000195158
ENSMUSG00000045106	Ccdc73	1.00509	0.85102	0.000198153
ENSMUSG00000026578	Ccdc181	1.06389	0.846737	0.000208339
ENSMUSG00000031362	Xlr4c	1.81589	0.840972	0.000226728
ENSMUSG00000037108	Zcwpw1	5.64468	0.825357	0.000287858
ENSMUSG00000079845	Xlr4a	1.95672	0.822768	0.000317927
ENSMUSG00000030041	M1ap	3.7574	0.814518	0.000366702
ENSMUSG00000035021	Baz1a	1.25886	0.812503	0.000390496
ENSMUSG00000032065	Tex12	6.9078	0.805767	0.000418046
ENSMUSG00000067768	Xlr4b	1.76349	0.788357	0.000604019
ENSMUSG00000016427	Ndufa1	13.5527	0.785258	0.000605192
ENSMUSG00000051455	Meioc	1.03502	0.773645	0.000788882
ENSMUSG00000024269	Tpgs2	3.00337	0.765138	0.000878793
ENSMUSG00000032387	Rbpms2	2.75657	0.763936	0.000890444
ENSMUSG00000036928	Stag3	1.9634	0.761536	0.000926842
ENSMUSG00000005881	Ergic3	1.49568	0.762614	0.000931933
ENSMUSG00000062170	Fmr1nb	2.77643	0.75505	0.00103788
ENSMUSG00000058318	Phf21a	1.08616	0.754784	0.00107761
ENSMUSG00000064061	Dzip3	1.70809	0.753011	0.0010908
ENSMUSG00000035133	Arhgap5	1.46536	0.752229	0.00111024
ENSMUSG00000022555	Dgat1	1.01982	0.752661	0.00112999
ENSMUSG00000042303	Sgsm3	1.07958	0.75085	0.0011622
ENSMUSG00000038056	Kmt2c	1.32705	0.746566	0.00123946
ENSMUSG00000031931	Ankrd49	1.31465	0.745298	0.00126272
ENSMUSG00000004127	Trmt10a	1.25847	0.745128	0.0012897
ENSMUSG00000030309	Caprin2	1.56784	0.731016	0.0015929
ENSMUSG00000030086	Chchd6	3.16725	0.720242	0.00184967
ENSMUSG00000026277	Stk25	2.12951	0.719633	0.00189764
ENSMUSG00000000346	Dazap2	1.69085	0.719751	0.00190521
ENSMUSG00000037910	1700018B24Rik	1.21324	0.718453	0.00199731
ENSMUSG00000050079	Rspry1	1.04045	0.718523	0.00201922
ENSMUSG00000066839	Ecsit	1.20443	0.71761	0.00201922
ENSMUSG00000051159	Cited1	2.96133	0.714629	0.00203995
ENSMUSG00000031644	Nek1	1.16733	0.712623	0.00220901
ENSMUSG00000046338	Gpat2	2.14637	0.709515	0.00223652
ENSMUSG00000028086	Fbxw7	1.2083	0.709557	0.00228847
ENSMUSG00000022837	Iqcb1	4.33303	0.701912	0.0024849
ENSMUSG00000046774	8030474K03Rik	1.31959	0.703055	0.00250911
ENSMUSG00000054626	Xlr	1.10679	0.703661	0.00252419
ENSMUSG00000035898	Uba6	1.21615	0.701259	0.00258655
ENSMUSG00000024516	Sec11c	1.27068	0.70076	0.00259666
ENSMUSG00000029062	Cdk11b	3.11698	0.696757	0.00270935
ENSMUSG00000024483	Ankhd1	1.12016	0.694574	0.00291073
ENSMUSG00000022141	Nipbl	2.65875	0.681066	0.00347103
ENSMUSG00000052748	Swt1	2.14753	0.67981	0.00358574
ENSMUSG00000045962	Wnk1	2.28052	0.677232	0.00372223
ENSMUSG00000029621	Arpc1a	5.33531	0.675153	0.00377924
ENSMUSG00000031107	Rbmx2	3.46964	0.67232	0.00399877
ENSMUSG00000035161	Ints6	1.8465	0.668281	0.00432477
ENSMUSG00000027722	Spata5	2.54784	0.666447	0.00445332
ENSMUSG00000028109	Hormad1	1.41151	0.661397	0.00495817
ENSMUSG00000035439	Haus8	1.52251	0.650163	0.00586567
ENSMUSG00000038664	Herc1	1.29596	0.647545	0.00608627
ENSMUSG00000055943	Emc7	2.14085	0.644484	0.0062207
ENSMUSG00000027303	Ptpra	1.40415	0.645166	0.00625758
ENSMUSG00000001089	Luzp1	2.29679	0.642394	0.00645556
ENSMUSG00000032376	Usp3	1.03183	0.643775	0.00651063
ENSMUSG00000038954	Supt3	1.01778	0.643482	0.00651444
ENSMUSG00000021114	Atp6v1d	1.80494	0.64062	0.00669749
ENSMUSG00000004460	Dnajb11	2.78098	0.638958	0.00674258
ENSMUSG00000030180	Kdm5a	2.8944	0.635361	0.00710907
ENSMUSG00000025480	Syce1	2.63531	0.635698	0.00712543
ENSMUSG00000040785	Ttc3	3.60233	0.627613	0.0079761
ENSMUSG00000026239	Pde6d	2.99804	0.624485	0.00840648
ENSMUSG00000028617	Lrrc42	4.4047	0.624008	0.00842497
ENSMUSG00000041147	Brca2	1.06611	0.625003	0.00878826
ENSMUSG00000023403	Stk31	4.88066	0.619913	0.00890515
ENSMUSG00000030967	Zranb1	1.22331	0.621164	0.00902595
ENSMUSG00000090935	Synj2bp	1.1961	0.620055	0.0092033
ENSMUSG00000015365	Mov10l1	1.31358	0.616109	0.00971063
ENSMUSG00000027165	B230118H07Rik	1.33208	0.611479	0.0103893
ENSMUSG00000000838	Fmr1	3.15621	0.608681	0.0106425
ENSMUSG00000034007	Scaper	1.13624	0.609916	0.0108514
ENSMUSG00000046727	Cystm1	1.15929	0.598136	0.012651
ENSMUSG00000003316	Glg1	1.02011	0.596011	0.0130627
ENSMUSG00000001948	Spa17	1.06427	0.596393	0.0131481
ENSMUSG00000039473	Ubn1	1.65578	0.59143	0.0137877
ENSMUSG00000045257	Morn2	1.03018	0.58943	0.0143805
ENSMUSG00000014592	Camta1	1.9326	0.578887	0.0161075
ENSMUSG00000068205	Macrod2	1.88524	0.574867	0.0169664
ENSMUSG00000028771	Ptpn12	1.08113	0.573387	0.0175741
ENSMUSG00000030291	Med21	3.9979	0.570307	0.0178059
ENSMUSG00000069041	Slc25a31	3.69832	0.568844	0.0181945
ENSMUSG00000053289	Ddx10	2.94312	0.566504	0.01893
ENSMUSG00000090110	Cmc4	1.14399	0.566976	0.0190198
ENSMUSG00000015697	Setdb1	1.06708	0.564036	0.019885
ENSMUSG00000040629	Mael	3.98269	0.562129	0.0199198
ENSMUSG00000013622	Atraid	1.42129	0.562304	0.0201589
ENSMUSG00000052428	Tmco1	1.02524	0.563635	0.0202514
ENSMUSG00000045010	Gm4779	1.16685	0.56266	0.0203145
ENSMUSG00000054727	1700013H16Rik	2.23615	0.559045	0.0210046
ENSMUSG00000031696	Vps35	1.33373	0.555315	0.0223752
ENSMUSG00000002833	Hdgfl2	1.97396	0.552689	0.0226962
ENSMUSG00000015597	Zfp318	1.19019	0.55307	0.0228128
ENSMUSG00000022136	Dnajc3	1.17798	0.55224	0.023115
ENSMUSG00000023919	Cenpq	1.17895	0.550938	0.02351
ENSMUSG00000027519	Rab22a	1.17275	0.548173	0.0243168
ENSMUSG00000050705	2310061I04Rik	3.03794	0.543903	0.0250108
ENSMUSG00000042682	Selenok	6.09419	0.542367	0.0253396
ENSMUSG00000024072	Yipf4	1.15929	0.543339	0.0258349
ENSMUSG00000053510	Nrd1	1.03308	0.542951	0.0260849
ENSMUSG00000020097	Sgpl1	1.00684	0.538628	0.0276722
ENSMUSG00000024446	Rpp21	2.49874	0.534637	0.028386
ENSMUSG00000033004	Mycbp2	1.59447	0.534574	0.0287957
ENSMUSG00000028576	Ift74	1.03028	0.535424	0.0289739
ENSMUSG00000039753	Fbxl5	1.37722	0.533466	0.0292526
ENSMUSG00000041020	Map7d2	3.34479	0.531025	0.0296995
ENSMUSG00000029462	Vps29	3.8655	0.528875	0.0303852
ENSMUSG00000026219	Trip12	1.67729	0.527334	0.0313108
ENSMUSG00000026864	Hspa5	6.43678	0.52459	0.0321782
ENSMUSG00000061755	Bod1l	1.94326	0.520938	0.0341259
ENSMUSG00000028955	Vamp3	2.24807	0.519261	0.0345204
ENSMUSG00000026049	Tex30	6.40201	0.517172	0.0349934
ENSMUSG00000024369	Nelfe	2.19761	0.516858	0.0354928
ENSMUSG00000042207	Kdm5b	1.96127	0.516963	0.0355633
ENSMUSG00000035851	Ythdc1	2.15111	0.515683	0.0360203
ENSMUSG00000027379	Bub1	1.25024	0.515171	0.036787
ENSMUSG00000042198	Chchd7	1.82683	0.506564	0.0403625
ENSMUSG00000039231	Suv39h1	1.13449	0.507131	0.0407111
ENSMUSG00000040549	Ckap5	1.07338	0.506633	0.0410021
ENSMUSG00000038671	Arfrp1	1.05129	0.504258	0.0422316
ENSMUSG00000030704	Rab6a	2.2502	0.501629	0.0428666
ENSMUSG00000029229	Chic2	2.8081	0.500656	0.0430759
ENSMUSG00000024290	Rock1	1.65239	0.497862	0.0451685
ENSMUSG00000024218	Taf11	1.54246	0.495741	0.0461465
ENSMUSG00000021477	Ctsl	1.30845	0.492641	0.0482326
ENSMUSG00000031467	Agpat5	1.13304	0.489778	0.0502254
ENSMUSG00000028683	Eif2b3	1.81211	0.488941	0.0502678
ENSMUSG00000045078	Rnf216	1.20462	0.489373	0.0503041
ENSMUSG00000031715	Smarca5	4.76647	0.487418	0.0505174
ENSMUSG00000038187	Btbd10	1.16249	0.48901	0.0507658
ENSMUSG00000020454	Eif4enif1	1.01497	0.488891	0.0508831
ENSMUSG00000028899	Taf12	1.02766	0.487435	0.0517824
ENSMUSG00000028618	Tmem59	2.20225	0.484749	0.0525871
ENSMUSG00000087687	Pet100	1.77288	0.484731	0.0525887
ENSMUSG00000032353	Tmed3	1.55515	0.482889	0.0539793
ENSMUSG00000020225	Tmbim4	1.344	0.481293	0.0552844
ENSMUSG00000002076	Hsf2bp	2.08312	0.48054	0.0554103
ENSMUSG00000031154	Otud5	1.04161	0.480898	0.0555966
ENSMUSG00000044303	Cdkn2a	1.55379	0.479237	0.0564734
ENSMUSG00000039219	Arid4b	1.15658	0.479783	0.0567133
ENSMUSG00000040242	Fgfr1op2	2.41437	0.47642	0.0574941
ENSMUSG00000026553	Copa	1.09294	0.476311	0.058587
ENSMUSG00000053012	Krcc1	2.23722	0.472394	0.0605189
ENSMUSG00000041645	Ddx24	4.17118	0.470432	0.0615846
ENSMUSG00000032458	Copb2	2.87648	0.466556	0.0645274
ENSMUSG00000026209	Dnpep	2.5863	0.466683	0.0645929
ENSMUSG00000004364	Cul3	1.14273	0.467368	0.0646179
ENSMUSG00000026915	Strbp	2.06665	0.46493	0.0659819
ENSMUSG00000045624	Esf1	4.69431	0.464039	0.0661346
ENSMUSG00000031352	Hccs	2.05464	0.464185	0.066706
ENSMUSG00000000563	Atp5f1	16.588	0.462099	0.0672428
ENSMUSG00000027879	Sec22b	1.95914	0.463176	0.0673993
ENSMUSG00000024145	Pigf	1.24172	0.463743	0.0675153
ENSMUSG00000020570	Sypl	1.02098	0.464146	0.0678792
ENSMUSG00000003033	Ap1m1	1.37509	0.460043	0.0702246
ENSMUSG00000019943	Atp2b1	2.05842	0.457689	0.0714449
ENSMUSG00000042650	Alkbh5	1.52657	0.456836	0.073067
ENSMUSG00000022337	Emc2	1.02805	0.456201	0.0742189
ENSMUSG00000033793	Atp6v1h	1.01468	0.456124	0.0743266
ENSMUSG00000062169	Cnih4	2.63705	0.451733	0.0760125
ENSMUSG00000029673	Auts2	1.37683	0.452234	0.0769657
ENSMUSG00000021124	Vti1b	1.79875	0.449383	0.0785469
ENSMUSG00000005470	Asf1b	2.2564	0.447705	0.0799606
ENSMUSG00000021549	Rasa1	1.16704	0.444947	0.0828343
ENSMUSG00000030763	Lcmt1	1.01274	0.445578	0.0828433
ENSMUSG00000040482	Dxo	1.39989	0.442147	0.0856577
ENSMUSG00000009640	Dmap1	1.32763	0.441514	0.0862443
ENSMUSG00000033543	Gtf2a2	2.75502	0.43976	0.087018
ENSMUSG00000025423	Pias2	1.33131	0.43814	0.0896287
ENSMUSG00000079184	Mphosph8	8.53559	0.434542	0.091318
ENSMUSG00000038344	Txlng	1.59331	0.4354	0.0917561
ENSMUSG00000025825	Iscu	1.96321	0.43332	0.0930144
ENSMUSG00000020456	Ogdh	1.18622	0.433383	0.0936166
ENSMUSG00000029505	Ep400	1.43621	0.433151	0.0936667
ENSMUSG00000006315	Tmem147	3.92555	0.42972	0.0957883
ENSMUSG00000022680	Pdxdc1	1.12975	0.431397	0.0958704
ENSMUSG00000056211	R3hdm1	1.12849	0.430451	0.0968908
ENSMUSG00000003824	Syce2	10.3385	0.428266	0.0969537
ENSMUSG00000040586	Ofd1	1.31572	0.427829	0.0992708
ENSMUSG00000024491	Rbm27	2.09687	0.426845	0.0996024
ENSMUSG00000020523	Fam114a2	1.9726	0.426744	0.0997281
ENSMUSG00000009549	Srp14	6.24587	0.425098	0.100405
ENSMUSG00000019791	Hint3	1.31765	0.425641	0.101399
ENSMUSG00000024317	Rnf138	2.08438	0.424934	0.101523
ENSMUSG00000024758	Rtn3	2.48004	0.424745	0.101545
ENSMUSG00000040652	Oaz2	3.25791	0.423989	0.101992
ENSMUSG00000068240	Gm11808	3.56795	0.423307	0.102371
ENSMUSG00000109336	Samd4b	1.07125	0.424518	0.102831
ENSMUSG00000038708	Golga4	1.13527	0.424834	0.102876
ENSMUSG00000057738	Sptan1	1.35252	0.423115	0.10362
ENSMUSG00000020048	Hsp90b1	10.0958	0.420288	0.10542
ENSMUSG00000022635	Zcrb1	5.90445	0.418548	0.107172
ENSMUSG00000056851	Pcbp2	6.97046	0.417488	0.108076
ENSMUSG00000078572	Ndufaf8	2.59337	0.417186	0.10914
ENSMUSG00000029148	Nrbp1	2.27044	0.415218	0.111754
ENSMUSG00000095687	Rnaset2a	1.44851	0.414763	0.112653
ENSMUSG00000023307	2021-03-05	2.68093	0.412569	0.114407
ENSMUSG00000019795	Pcmt1	1.46594	0.409702	0.118933
ENSMUSG00000030275	Etnk1	1.18457	0.409041	0.119996
ENSMUSG00000035376	Hacd2	1.28307	0.406546	0.123057
ENSMUSG00000021076	Actr10	1.75777	0.405389	0.124038
ENSMUSG00000010342	Tex14	1.21711	0.405319	0.124297
ENSMUSG00000020705	Ddx42	1.25625	0.404575	0.125229
ENSMUSG00000075266	Cenpw	5.93254	0.402192	0.126456
ENSMUSG00000021639	Gtf2h2	1.05672	0.403011	0.127735
ENSMUSG00000045193	Cirbp	2.62223	0.401692	0.127827
ENSMUSG00000025630	Hprt	3.08812	0.401702	0.127827
ENSMUSG00000020530	Ggnbp2	1.74964	0.401293	0.128794
ENSMUSG00000042043	Tbca	7.46299	0.400141	0.128841
ENSMUSG00000063511	Snrnp70	4.85035	0.399704	0.12994
ENSMUSG00000034620	Rxylt1	1.51127	0.400365	0.13017
ENSMUSG00000026568	Mpc2	2.00215	0.398336	0.131404
ENSMUSG00000013160	Atp6v0d1	1.68794	0.397855	0.13263
ENSMUSG00000051671	Coa6	1.33315	0.397796	0.132964
ENSMUSG00000024841	Eif1ad	1.96214	0.397209	0.133271
ENSMUSG00000034349	Smc4	3.89852	0.39661	0.133423
ENSMUSG00000029578	Wipi2	1.042	0.397302	0.13464
ENSMUSG00000024387	Csnk2b	3.02971	0.393583	0.136686
ENSMUSG00000004771	Rab11a	2.33447	0.393138	0.137392
ENSMUSG00000024099	Ndufv2	5.70482	0.39108	0.139435
ENSMUSG00000026766	Mmadhc	1.3501	0.388508	0.144578
ENSMUSG00000022034	Esco2	2.85314	0.387951	0.144578
ENSMUSG00000032745	Gpbp1	1.93425	0.388158	0.144581
ENSMUSG00000029823	Luc7l2	2.32904	0.387784	0.145035
ENSMUSG00000020397	Med7	1.47001	0.387857	0.145317
ENSMUSG00000006673	Qrich1	1.36773	0.387749	0.14556
ENSMUSG00000006418	Rnf114	1.64765	0.387313	0.145906
ENSMUSG00000005198	Polr2a	1.55815	0.386056	0.148056
ENSMUSG00000041912	Tdrkh	1.73424	0.384101	0.150638
ENSMUSG00000026429	Ube2t	3.03397	0.382138	0.15306
ENSMUSG00000090137	Uba52	15.7757	0.380562	0.154206
ENSMUSG00000032582	Rbm6	1.07832	0.382197	0.155144
ENSMUSG00000031256	Cstf2	1.11396	0.381692	0.155214
ENSMUSG00000050608	Micos10	10.9994	0.379424	0.155628
ENSMUSG00000030706	Mrpl48	2.65787	0.379354	0.156553
ENSMUSG00000032187	Smarca4	2.47152	0.379046	0.156957
ENSMUSG00000024146	Cript	1.82335	0.37227	0.166882
ENSMUSG00000020107	Anapc16	1.09662	0.372509	0.167908
ENSMUSG00000039509	Nup133	1.06166	0.372685	0.167917
ENSMUSG00000024474	Ik	1.95895	0.371631	0.167969
ENSMUSG00000026643	Nmt2	4.33971	0.370385	0.169185
ENSMUSG00000022035	Ccdc25	1.60329	0.370607	0.169944
ENSMUSG00000020056	Washc3	1.8555	0.369218	0.171329
ENSMUSG00000041777	Cir1	1.00635	0.369737	0.172579
ENSMUSG00000063273	Naa15	2.04225	0.368535	0.172745
ENSMUSG00000026878	Rab14	3.80719	0.367632	0.17298
ENSMUSG00000020608	Smc6	4.4789	0.367472	0.173357
ENSMUSG00000033882	Rbm46	1.10185	0.368398	0.173941
ENSMUSG00000027522	Stx16	1.17953	0.368075	0.174416
ENSMUSG00000028879	Stx12	1.32482	0.367718	0.174938
ENSMUSG00000024400	Wdr33	2.78418	0.36658	0.174938
ENSMUSG00000045996	Polr2k	6.1064	0.36566	0.175558
ENSMUSG00000020982	Nemf	1.54149	0.365248	0.178183
ENSMUSG00000006941	Eif1b	2.9467	0.361041	0.183881
ENSMUSG00000058076	Sdhc	2.03169	0.360777	0.185012
ENSMUSG00000028982	Slc25a33	1.2267	0.359284	0.188598
ENSMUSG00000025001	Hells	9.12691	0.35713	0.189498
ENSMUSG00000005683	Cs	1.92127	0.357846	0.189799
ENSMUSG00000004070	Hmox2	2.02268	0.353595	0.195899
ENSMUSG00000021276	Cinp	1.99663	0.352545	0.197485
ENSMUSG00000028826	Maco1	1.30283	0.352694	0.1981
ENSMUSG00000037236	Matr3	1.9974	0.351187	0.19958
ENSMUSG00000089847	Timm10b	2.70727	0.350923	0.199753
ENSMUSG00000073616	Cops9	3.77445	0.350549	0.199887
ENSMUSG00000028988	Ctnnbip1	1.38419	0.350269	0.201557
ENSMUSG00000071773	Rhox1	1.33189	0.348914	0.204638
ENSMUSG00000040813	Tex264	1.17159	0.347671	0.207057
ENSMUSG00000032040	Dcps	1.66159	0.345888	0.210009
ENSMUSG00000040481	Bptf	1.23474	0.346	0.210401
ENSMUSG00000025968	Ndufs1	1.37083	0.345612	0.211163
ENSMUSG00000024248	Cox7a2l	7.35412	0.343716	0.212158
ENSMUSG00000003660	Snrnp200	1.02311	0.344616	0.213749
ENSMUSG00000052707	Tnrc6a	1.17643	0.34448	0.213867
ENSMUSG00000004096	Cwc15	2.48789	0.343109	0.214306
ENSMUSG00000094777	Hist1h2ap	1.3286	0.350025	0.214315
ENSMUSG00000094724	Rnaset2b	1.62721	0.342915	0.21547
ENSMUSG00000042670	Immp1l	1.48066	0.340984	0.218641
ENSMUSG00000009291	Pttg1ip	1.24491	0.339537	0.222902
ENSMUSG00000068290	Ddrgk1	1.84669	0.338571	0.223206
ENSMUSG00000071014	Ndufb6	8.13208	0.337836	0.223206
ENSMUSG00000070858	Gm1673	3.3412	0.33801	0.223561
ENSMUSG00000024750	Zfand5	1.54769	0.337906	0.225719
ENSMUSG00000024335	Brd2	1.77453	0.33541	0.231997
ENSMUSG00000030714	Sgf29	1.26118	0.334195	0.23296
ENSMUSG00000021290	Atp5mpl	12.8998	0.331623	0.23491
ENSMUSG00000027968	Larp7	2.50397	0.331147	0.237514
ENSMUSG00000025326	Ube3a	1.42061	0.331051	0.238751
ENSMUSG00000018765	Fxr2	1.05536	0.331418	0.238751
ENSMUSG00000037475	Thoc2	1.59283	0.329879	0.240392
ENSMUSG00000022000	Zc3h13	1.57762	0.32713	0.246493
ENSMUSG00000008333	Snrpb2	2.7835	0.325445	0.247494
ENSMUSG00000029066	Mrpl20	4.88018	0.324756	0.248137
ENSMUSG00000040025	Ythdf2	1.9389	0.321848	0.256269
ENSMUSG00000026229	Psmd1	2.36662	0.32093	0.257579
ENSMUSG00000021643	Serf1	4.84889	0.320133	0.258288
ENSMUSG00000067847	Romo1	2.60673	0.319862	0.259106
ENSMUSG00000031010	Usp9x	1.97551	0.317099	0.26475
ENSMUSG00000001289	Pfdn5	10.3423	0.314968	0.267587
ENSMUSG00000005078	Jkamp	1.00161	0.315907	0.269064
ENSMUSG00000051232	Tmem199	1.42546	0.313994	0.271411
ENSMUSG00000044224	Dnajc21	2.56508	0.312138	0.273895
ENSMUSG00000029848	Stra8	8.13925	0.310944	0.277796
ENSMUSG00000056342	Usp34	2.06801	0.310494	0.278651
ENSMUSG00000091803	Cox16	1.07192	0.31005	0.281017
ENSMUSG00000028647	Mycbp	2.52305	0.307681	0.283161
ENSMUSG00000090258	Churc1	2.2624	0.307233	0.284541
ENSMUSG00000019814	Ltv1	1.85812	0.305856	0.289037
ENSMUSG00000025261	Huwe1	1.56086	0.304411	0.292386
ENSMUSG00000003814	Calr	6.31464	0.30134	0.297424
ENSMUSG00000038095	Sbno1	2.86554	0.30012	0.300864
ENSMUSG00000026499	Acbd3	1.03212	0.300481	0.302573
ENSMUSG00000029815	Malsu1	1.67041	0.29956	0.302728
ENSMUSG00000014504	Srp19	1.71264	0.299523	0.302728
ENSMUSG00000003119	Cdk12	1.72203	0.299691	0.303902
ENSMUSG00000074656	Eif2s2	11.7967	0.297791	0.305338
ENSMUSG00000061111	Mcrip1	1.60677	0.297914	0.307112
ENSMUSG00000027999	Pla2g12a	1.00141	0.298198	0.307835
ENSMUSG00000067702	Tuba3a	3.50131	0.297461	0.307835
ENSMUSG00000029110	Rnf4	1.51815	0.297458	0.308799
ENSMUSG00000087260	Lamtor5	3.22343	0.296699	0.309064
ENSMUSG00000021392	Nol8	1.33363	0.296897	0.31077
ENSMUSG00000002658	Gtf2f1	1.21382	0.296742	0.312291
ENSMUSG00000009863	Sdhb	4.75775	0.293731	0.315468
ENSMUSG00000034544	Rsrc1	1.15648	0.294723	0.315582
ENSMUSG00000052962	Mrpl35	2.94002	0.293597	0.316115
ENSMUSG00000055204	Ankrd17	1.36046	0.293848	0.317177
ENSMUSG00000022641	Bbx	1.76184	0.293105	0.31885
ENSMUSG00000022295	Atp6v1c1	1.06079	0.292927	0.321374
ENSMUSG00000034252	Senp6	2.23693	0.291444	0.322266
ENSMUSG00000010517	Faf1	1.26826	0.290772	0.325249
ENSMUSG00000032525	Nktr	1.70121	0.289784	0.327267
ENSMUSG00000031158	Timm17b	4.00168	0.288366	0.329035
ENSMUSG00000046671	Mtfr1l	1.08626	0.289296	0.329894
ENSMUSG00000042323	Pbrm1	1.12704	0.288005	0.332639
ENSMUSG00000036980	Taf6	1.54546	0.287034	0.334025
ENSMUSG00000028070	Naxe	2.71047	0.286139	0.334553
ENSMUSG00000031878	Nae1	2.26405	0.283761	0.341075
ENSMUSG00000038722	Bud31	2.43132	0.282215	0.345195
ENSMUSG00000056770	Setd3	1.17547	0.282941	0.345316
ENSMUSG00000063480	Snu13	11.6945	0.280755	0.347536
ENSMUSG00000035048	Anapc13	5.05307	0.27731	0.355367
ENSMUSG00000024695	Zfp91	1.31746	0.277759	0.357019
ENSMUSG00000007411	Mark3	1.03647	0.278077	0.357433
ENSMUSG00000079508	Apoo	1.51166	0.277315	0.357713
ENSMUSG00000071451	Psmg4	1.97599	0.276764	0.358314
ENSMUSG00000030612	Mrpl46	1.10534	0.276791	0.360064
ENSMUSG00000010592	Dazl	10.3491	0.275185	0.360788
ENSMUSG00000021282	Eif5	7.87657	0.272739	0.366702
ENSMUSG00000031996	Aplp2	1.29731	0.273324	0.368246
ENSMUSG00000028869	Gnl2	1.07493	0.273418	0.368535
ENSMUSG00000032555	Topbp1	1.1681	0.270777	0.374557
ENSMUSG00000021807	Rtraf	13.406	0.267368	0.379808
ENSMUSG00000090000	Ier3ip1	3.41298	0.26642	0.382679
ENSMUSG00000029776	Hibadh	1.48192	0.264328	0.38975
ENSMUSG00000026743	Mllt10	1.23649	0.263421	0.392847
ENSMUSG00000029840	Mtpn	1.00984	0.261863	0.397438
ENSMUSG00000020088	Sar1a	2.52208	0.261	0.397537
ENSMUSG00000042520	Ubap2l	2.15063	0.260382	0.398878
ENSMUSG00000027011	Ube2e3	1.72881	0.25979	0.400477
ENSMUSG00000007850	Hnrnph1	2.15915	0.258251	0.403941
ENSMUSG00000029474	Rnf34	1.09391	0.258999	0.404284
ENSMUSG00000053907	Mat2a	1.62644	0.257804	0.406464
ENSMUSG00000030884	Uqcrc2	3.50373	0.255883	0.409487
ENSMUSG00000028692	Akr1a1	2.47394	0.255917	0.410003
ENSMUSG00000074748	Atxn7l3b	1.5475	0.256322	0.410492
ENSMUSG00000030738	Eif3c	5.74744	0.254682	0.412776
ENSMUSG00000022013	Dnajc15	2.42464	0.254872	0.413353
ENSMUSG00000021598	Med10	2.70185	0.252694	0.419018
ENSMUSG00000047260	Emc6	4.67513	0.250281	0.425722
ENSMUSG00000035949	Fbxw2	1.30651	0.250875	0.426623
ENSMUSG00000029686	Cul1	2.01852	0.249991	0.42811
ENSMUSG00000027706	Sec62	4.56423	0.248641	0.430141
ENSMUSG00000022450	Ndufa6	11.8062	0.247938	0.43086
ENSMUSG00000035232	Pdk3	1.6768	0.248799	0.43086
ENSMUSG00000020719	Ddx5	8.42982	0.24638	0.436289
ENSMUSG00000022748	Cmss1	1.07725	0.247106	0.437127
ENSMUSG00000021496	Pcbd2	1.07192	0.245964	0.437939
ENSMUSG00000030265	Kras	1.61336	0.241267	0.451737
ENSMUSG00000026353	Ubxn4	2.96569	0.236999	0.454901
ENSMUSG00000027509	Rae1	2.93401	0.238341	0.454901
ENSMUSG00000090733	Rps27	53.7942	0.237984	0.454901
ENSMUSG00000028889	Yrdc	1.76824	0.238027	0.454901
ENSMUSG00000030042	Pole4	2.02452	0.238199	0.454901
ENSMUSG00000018585	Atox1	6.39988	0.239123	0.454901
ENSMUSG00000062691	Cebpzos	1.68436	0.238067	0.454901
ENSMUSG00000028847	Trappc3	1.5228	0.237234	0.455874
ENSMUSG00000031197	Vbp1	2.07992	0.235926	0.45929
ENSMUSG00000063714	Sp3os	1.57985	0.235945	0.459685
ENSMUSG00000046756	Mrps7	1.92243	0.235758	0.459902
ENSMUSG00000025066	Sfr1	5.13472	0.235258	0.460139
ENSMUSG00000060679	Mrps9	1.32986	0.233948	0.465719
ENSMUSG00000036352	Ubac1	1.29363	0.233952	0.465719
ENSMUSG00000017299	Dnttip1	1.18903	0.234067	0.465719
ENSMUSG00000022174	Dad1	4.43628	0.23324	0.465719
ENSMUSG00000016018	Mtrex	1.03861	0.233231	0.468806
ENSMUSG00000014867	Surf4	1.06243	0.232642	0.470076
ENSMUSG00000014243	Zswim7	1.0788	0.232387	0.471151
ENSMUSG00000015804	Med28	3.88312	0.231312	0.47148
ENSMUSG00000020801	Med31	1.26225	0.23111	0.474579
ENSMUSG00000029103	Lrpap1	1.41625	0.230898	0.474782
ENSMUSG00000032757	Bet1	1.35523	0.230884	0.474856
ENSMUSG00000023861	Mpc1	2.11838	0.230192	0.475664
ENSMUSG00000032407	U2surp	2.74379	0.228727	0.479231
ENSMUSG00000001100	Poldip2	1.86093	0.22894	0.479231
ENSMUSG00000008892	Vdac3	5.06556	0.228307	0.47956
ENSMUSG00000031065	Cdk16	1.69637	0.228845	0.47956
ENSMUSG00000028648	Ndufs5	9.5864	0.227072	0.482508
ENSMUSG00000078919	Dpm1	1.21159	0.227842	0.483722
ENSMUSG00000024121	Atp6v0c	2.41834	0.226994	0.485066
ENSMUSG00000028062	Lamtor2	4.40771	0.225833	0.487204
ENSMUSG00000096145	Vkorc1	1.32753	0.225639	0.4901
ENSMUSG00000022553	Maf1	1.04238	0.225451	0.491423
ENSMUSG00000029433	Diablo	2.06723	0.223204	0.496359
ENSMUSG00000044627	Swi5	9.31384	0.222323	0.497412
ENSMUSG00000070544	Top1	1.76078	0.222181	0.500019
ENSMUSG00000063882	Uqcrh	11.3986	0.220041	0.504253
ENSMUSG00000001964	Emd	2.51859	0.219639	0.506757
ENSMUSG00000022884	Eif4a2	3.27031	0.219061	0.509533
ENSMUSG00000032051	Fdx1	1.0541	0.218709	0.511824
ENSMUSG00000032803	Cdv3	2.00234	0.217847	0.513168
ENSMUSG00000024493	Lars	1.27019	0.217811	0.514965
ENSMUSG00000020076	Ddx50	1.82209	0.217174	0.515476
ENSMUSG00000028577	Plaa	1.51059	0.217223	0.515635
ENSMUSG00000028563	Tm2d1	1.22825	0.216732	0.517172
ENSMUSG00000022881	Rfc4	2.86864	0.216096	0.51742
ENSMUSG00000064360	mt-Nd3	3.75246	0.216744	0.51876
ENSMUSG00000002580	Mien1	1.80862	0.213367	0.5243
ENSMUSG00000055302	Mrfap1	2.78534	0.212619	0.526518
ENSMUSG00000022477	Aco2	1.91982	0.212449	0.527406
ENSMUSG00000024384	Iws1	1.03861	0.213128	0.52809
ENSMUSG00000027787	Nmd3	1.42177	0.212319	0.528661
ENSMUSG00000020267	Hint1	15.3864	0.210902	0.530136
ENSMUSG00000037152	Ndufc1	6.49702	0.210758	0.530615
ENSMUSG00000036977	Anapc10	1.12539	0.211426	0.531446
ENSMUSG00000016252	Atp5e	13.1442	0.20662	0.541541
ENSMUSG00000030611	Mrps11	1.50953	0.207171	0.541541
ENSMUSG00000023020	Cox14	4.15907	0.205679	0.541541
ENSMUSG00000039001	Rps21	23.8144	0.205015	0.542693
ENSMUSG00000026111	Unc50	1.27998	0.205671	0.543628
ENSMUSG00000040749	Siah1b	2.21252	0.205383	0.543787
ENSMUSG00000038646	Ramac	1.33102	0.20526	0.545002
ENSMUSG00000037266	Rsrp1	1.3253	0.205612	0.545108
ENSMUSG00000113902	Ndufb1-ps	5.16552	0.203995	0.546674
ENSMUSG00000015013	Trappc2l	1.02204	0.20502	0.546698
ENSMUSG00000068823	Csde1	2.10172	0.202956	0.550972
ENSMUSG00000040013	Fkbp6	5.28437	0.202656	0.550972
ENSMUSG00000028234	Rps20	49.1172	0.202153	0.551916
ENSMUSG00000026095	Asnsd1	1.0541	0.203338	0.551994
ENSMUSG00000003380	Rabac1	2.68451	0.20221	0.553091
ENSMUSG00000067288	Rps28	87.8006	0.201489	0.553645
ENSMUSG00000017778	Cox7c	49.4235	0.201406	0.553892
ENSMUSG00000034432	Cops8	2.03227	0.201483	0.555869
ENSMUSG00000032397	Tipin	3.63071	0.19955	0.561427
ENSMUSG00000019782	Rwdd1	3.13935	0.199144	0.563242
ENSMUSG00000052997	Uba2	2.29185	0.199045	0.56378
ENSMUSG00000073131	Vma21	1.80359	0.19863	0.564618
ENSMUSG00000006005	Tpr	2.91939	0.198099	0.566362
ENSMUSG00000026021	Sumo1	4.17428	0.197574	0.567116
ENSMUSG00000008683	Rps15a	78.8622	0.196079	0.570761
ENSMUSG00000032002	Dcun1d5	2.76587	0.196089	0.571948
ENSMUSG00000071054	Safb	1.34119	0.196458	0.573452
ENSMUSG00000039105	Atp6v1g1	6.82673	0.194841	0.575854
ENSMUSG00000030649	Anapc15	2.01067	0.195213	0.576013
ENSMUSG00000057406	Nsd2	1.11115	0.195575	0.576385
ENSMUSG00000024188	Luc7l	1.05672	0.195671	0.576893
ENSMUSG00000027677	Ttc14	1.24549	0.193865	0.58244
ENSMUSG00000031660	Brd7	1.6491	0.192922	0.584124
ENSMUSG00000005610	Eif4g2	2.53515	0.192176	0.585909
ENSMUSG00000030062	Rpn1	1.31765	0.191567	0.58957
ENSMUSG00000052253	Zfp622	2.1668	0.191156	0.589971
ENSMUSG00000058833	Rex1bd	1.79671	0.190505	0.592609
ENSMUSG00000022452	Smdt1	5.16387	0.189653	0.593286
ENSMUSG00000028394	Pole3	1.72707	0.190108	0.593386
ENSMUSG00000019054	Fis1	3.12095	0.189525	0.594242
ENSMUSG00000044573	Acp1	1.53423	0.18888	0.597693
ENSMUSG00000030521	Mphosph10	1.44386	0.188843	0.598495
ENSMUSG00000051768	Xrcc1	1.1344	0.188591	0.598901
ENSMUSG00000031347	Cetn2	1.0451	0.188775	0.599306
ENSMUSG00000038116	Phf20	1.08529	0.188532	0.599378
ENSMUSG00000026895	Ndufa8	3.43738	0.187499	0.600006
ENSMUSG00000020458	Rtn4	1.33916	0.187639	0.601532
ENSMUSG00000021012	Zc3h14	1.16956	0.187465	0.602227
ENSMUSG00000024826	Dpf2	1.25566	0.187347	0.602569
ENSMUSG00000022841	Ap2m1	1.57723	0.187105	0.603024
ENSMUSG00000059447	Hadhb	1.08481	0.187189	0.603689
ENSMUSG00000036550	Cnot1	1.11919	0.186301	0.60636
ENSMUSG00000016257	Prelid3b	1.23106	0.186161	0.606527
ENSMUSG00000079435	Rpl36a	48.6697	0.184037	0.610929
ENSMUSG00000014294	Ndufa2	10.4351	0.182951	0.615031
ENSMUSG00000033701	Acbd6	1.8895	0.183264	0.615416
ENSMUSG00000003131	Pafah1b2	1.09711	0.183537	0.616181
ENSMUSG00000002768	Mea1	2.50939	0.182857	0.616184
ENSMUSG00000030662	Ipo5	1.32928	0.182353	0.617635
ENSMUSG00000000399	Ndufa9	2.4135	0.180097	0.623139
ENSMUSG00000022354	Ndufb9	8.61821	0.178076	0.625493
ENSMUSG00000064351	mt-Co1	41.3408	0.178429	0.627727
ENSMUSG00000026260	Ndufa10	2.85721	0.17716	0.628444
ENSMUSG00000021928	Ebpl	1.30187	0.177359	0.629701
ENSMUSG00000007880	Arid1a	1.1096	0.176941	0.63133
ENSMUSG00000032939	Nup93	1.04694	0.176486	0.632858
ENSMUSG00000049517	Rps23	110.234	0.173782	0.637889
ENSMUSG00000029227	Fip1l1	1.55273	0.17409	0.639453
ENSMUSG00000000827	Tpd52l2	1.26361	0.173852	0.640706
ENSMUSG00000047446	Arl4a	1.33257	0.173175	0.643503
ENSMUSG00000036180	Gatad2a	1.18186	0.172901	0.644712
ENSMUSG00000020003	Pex7	1.02853	0.171436	0.650735
ENSMUSG00000022360	Atad2	1.69714	0.170552	0.652835
ENSMUSG00000036372	Tmem258	5.7703	0.1699	0.652835
ENSMUSG00000026150	Mff	1.38042	0.170457	0.652855
ENSMUSG00000006818	Sod2	3.21703	0.169773	0.653785
ENSMUSG00000041355	Ssr2	2.3211	0.169775	0.654116
ENSMUSG00000023089	Ndufa5	4.25535	0.168554	0.657245
ENSMUSG00000026083	Eif5b	6.8029	0.168128	0.659028
ENSMUSG00000014551	Mrps25	1.22147	0.168529	0.659986
ENSMUSG00000039771	Polr2j	4.99999	0.167776	0.660224
ENSMUSG00000027679	Dnajc19	3.78249	0.167599	0.660655
ENSMUSG00000002308	Cd320	1.378	0.165029	0.670042
ENSMUSG00000029629	Phf14	1.14263	0.164396	0.672063
ENSMUSG00000029014	Dnajc2	3.11524	0.163645	0.673062
ENSMUSG00000032239	Rp9	1.53219	0.163549	0.674743
ENSMUSG00000046330	Rpl37a	59.7703	0.161313	0.679041
ENSMUSG00000000088	Cox5a	17.819	0.161316	0.679134
ENSMUSG00000035268	Pkig	1.22942	0.161311	0.682381
ENSMUSG00000079641	Rpl39	56.8737	0.160165	0.683454
ENSMUSG00000030417	Pdcd5	8.86587	0.159837	0.685156
ENSMUSG00000059534	Uqcr10	8.56552	0.159561	0.686482
ENSMUSG00000060739	Nsa2	2.21301	0.158371	0.691087
ENSMUSG00000032314	Etfa	2.03179	0.157488	0.69447
ENSMUSG00000033379	Atp6v0b	2.45796	0.157261	0.695112
ENSMUSG00000039197	Adk	1.1961	0.15759	0.695341
ENSMUSG00000024975	Pdcd4	1.47263	0.156421	0.697012
ENSMUSG00000028398	Dmac1	1.08965	0.15564	0.699614
ENSMUSG00000034729	Mrps10	1.16636	0.155344	0.700416
ENSMUSG00000003435	Supt5	1.13914	0.154874	0.701377
ENSMUSG00000036309	Skp1a	3.32929	0.153937	0.70232
ENSMUSG00000028693	Nasp	4.57207	0.153748	0.702687
ENSMUSG00000027099	Mtx2	2.23306	0.153397	0.704276
ENSMUSG00000028452	Vcp	5.01491	0.140886	0.706275
ENSMUSG00000011831	Evi5	1.22477	0.144772	0.706275
ENSMUSG00000002748	Baz1b	1.2145	0.150996	0.706275
ENSMUSG00000044155	Lsm8	3.29433	0.15146	0.706275
ENSMUSG00000056394	Lig1	3.74355	0.140843	0.706275
ENSMUSG00000039016	Timm8b	5.23109	0.146352	0.706275
ENSMUSG00000074269	Rec114	1.06573	0.14478	0.706275
ENSMUSG00000020163	Uqcr11	11.8066	0.146314	0.706275
ENSMUSG00000020380	Rad50	1.22157	0.148947	0.706275
ENSMUSG00000020745	Pafah1b1	2.00273	0.142024	0.706275
ENSMUSG00000037958	Nsrp1	1.85027	0.14481	0.706275
ENSMUSG00000020914	Top2a	3.61347	0.148799	0.706275
ENSMUSG00000037149	Ddx1	2.74698	0.142958	0.706275
ENSMUSG00000021552	Gkap1	1.76978	0.145135	0.706275
ENSMUSG00000021737	Psmd6	3.04356	0.14581	0.706275
ENSMUSG00000021771	Vdac2	2.1423	0.145541	0.706275
ENSMUSG00000021877	Arf4	1.76446	0.147815	0.706275
ENSMUSG00000060143	Gm10076	2.65255	0.147147	0.706275
ENSMUSG00000041841	Rpl37	74.0064	0.140933	0.706275
ENSMUSG00000014313	Cox6c	23.5641	0.147149	0.706275
ENSMUSG00000058655	Eif4b	1.50759	0.15276	0.706275
ENSMUSG00000046516	Cox17	5.72236	0.149849	0.706275
ENSMUSG00000067873	Htatsf1	1.44289	0.142208	0.706275
ENSMUSG00000002014	Ssr4	2.88549	0.142482	0.706275
ENSMUSG00000025289	Prdx4	4.43579	0.147862	0.706275
ENSMUSG00000024800	Rpp30	1.10563	0.14053	0.708798
ENSMUSG00000028345	Tex10	1.2267	0.140448	0.7091
ENSMUSG00000024735	Prpf19	1.7354	0.139924	0.710469
ENSMUSG00000018666	Cbx1	2.88384	0.138772	0.713301
ENSMUSG00000054455	Vapb	1.04345	0.139183	0.713632
ENSMUSG00000028643	Svbp	1.2978	0.138421	0.715791
ENSMUSG00000022982	Sod1	2.69933	0.137904	0.716185
ENSMUSG00000034566	Atp5h	6.62546	0.135864	0.723385
ENSMUSG00000022109	Med4	1.38245	0.135561	0.725995
ENSMUSG00000030647	Ndufc2	6.90838	0.134778	0.726895
ENSMUSG00000098178	Gm42418	2.22589	0.1423	0.730732
ENSMUSG00000021843	Ktn1	1.51728	0.134008	0.731006
ENSMUSG00000003269	Cyth2	1.0972	0.133931	0.732175
ENSMUSG00000068523	Gng5	18.0934	0.13115	0.739715
ENSMUSG00000059208	Hnrnpm	2.57768	0.13092	0.741979
ENSMUSG00000045690	Wdr89	2.025	0.130335	0.744091
ENSMUSG00000063800	Prpf38a	1.04296	0.130562	0.744547
ENSMUSG00000062997	Rpl35	26.8678	0.128925	0.745594
ENSMUSG00000022205	Sub1	18.6703	0.127523	0.749591
ENSMUSG00000057421	Las1l	1.17905	0.128618	0.749591
ENSMUSG00000059355	Wdr83os	1.07008	0.127573	0.751212
ENSMUSG00000059278	Naa38	3.08753	0.126948	0.751596
ENSMUSG00000019210	Atp6v1e1	1.20636	0.126848	0.753254
ENSMUSG00000022255	Mtdh	1.82935	0.126017	0.755037
ENSMUSG00000045128	Rpl18a	96.0331	0.12484	0.756919
ENSMUSG00000015961	Adss	1.43437	0.122404	0.760229
ENSMUSG00000057841	Rpl32	90.7048	0.120934	0.760229
ENSMUSG00000020863	Luc7l3	2.21078	0.124124	0.760229
ENSMUSG00000025290	Rps24	53.8266	0.120041	0.762058
ENSMUSG00000027673	Ndufb5	5.052	0.118531	0.767202
ENSMUSG00000039218	Srrm2	7.14491	0.118485	0.767439
ENSMUSG00000051355	Commd1	2.93808	0.118543	0.767594
ENSMUSG00000015806	Qdpr	1.52774	0.117802	0.771129
ENSMUSG00000090083	Rnf8	1.0078	0.117583	0.772533
ENSMUSG00000020386	Sar1b	1.23377	0.117046	0.773548
ENSMUSG00000050621	Rps27rt	2.17107	0.11633	0.775318
ENSMUSG00000061477	Rps7	47.6796	0.115887	0.775424
ENSMUSG00000024805	Pcgf5	1.27155	0.116408	0.775519
ENSMUSG00000028757	Ddost	2.54164	0.115955	0.77583
ENSMUSG00000054199	Gon4l	1.05468	0.115421	0.777733
ENSMUSG00000021758	Ddx4	1.8988	0.114717	0.77914
ENSMUSG00000024583	Txnl1	3.43806	0.113675	0.782117
ENSMUSG00000031585	Gtf2e2	2.65681	0.113459	0.782477
ENSMUSG00000042133	Ppig	3.55119	0.113257	0.78255
ENSMUSG00000042541	Sem1	12.9328	0.11266	0.784308
ENSMUSG00000031059	Ndufb11	5.5731	0.111419	0.78873
ENSMUSG00000038412	Higd1a	4.38921	0.110462	0.792506
ENSMUSG00000031226	Pbdc1	3.67653	0.110499	0.792506
ENSMUSG00000025362	Rps26	34.2542	0.10985	0.794149
ENSMUSG00000032050	Rdx	2.43132	0.109933	0.794398
ENSMUSG00000022283	Pabpc1	5.85554	0.109653	0.794936
ENSMUSG00000031370	Zrsr2	5.48496	0.109485	0.795615
ENSMUSG00000025049	Taf5	1.11164	0.109981	0.795989
ENSMUSG00000016833	Mrps18c	2.35655	0.108932	0.797875
ENSMUSG00000024856	Cdk2ap2	1.59021	0.108628	0.799561
ENSMUSG00000020078	Vps26a	1.33586	0.107901	0.802595
ENSMUSG00000029472	Anapc5	3.2489	0.106988	0.804405
ENSMUSG00000037805	Rpl10a	42.6035	0.106573	0.805161
ENSMUSG00000018042	Cyb5r3	1.70896	0.106181	0.806709
ENSMUSG00000062006	Rpl34	50.0537	0.105358	0.807695
ENSMUSG00000013593	Ndufs2	3.25035	0.105462	0.80797
ENSMUSG00000007892	Rplp1	82.0682	0.10519	0.808075
ENSMUSG00000020290	Xpo1	1.04335	0.105554	0.808855
ENSMUSG00000024208	Uqcc2	7.23731	0.103402	0.814172
ENSMUSG00000030879	Mrpl17	3.89223	0.103285	0.815078
ENSMUSG00000022378	Fam49b	1.24753	0.103364	0.816387
ENSMUSG00000023051	Tarbp2	1.05778	0.1023	0.819305
ENSMUSG00000051316	Taf7	1.2701	0.102216	0.819428
ENSMUSG00000034211	Mrps17	2.21291	0.101776	0.819754
ENSMUSG00000036835	Psenen	2.47036	0.101351	0.821126
ENSMUSG00000091896	Ube2d2a	2.4258	0.101337	0.821132
ENSMUSG00000068921	Dap3	1.4394	0.100315	0.821958
ENSMUSG00000006699	Cdc42	3.26149	0.0992975	0.821958
ENSMUSG00000035297	Cops4	1.68503	0.0992711	0.821958
ENSMUSG00000029463	Fam216a	1.10582	0.0989722	0.821958
ENSMUSG00000020022	Ndufa12	4.94507	0.098668	0.821958
ENSMUSG00000020794	Ube2g1	1.03425	0.100146	0.821958
ENSMUSG00000022370	Mrpl13	1.68436	0.0987611	0.821958
ENSMUSG00000060636	Rpl35a	59.2584	0.100248	0.821958
ENSMUSG00000024844	Banf1	5.38093	0.0984337	0.821958
ENSMUSG00000025047	Pdcd11	1.04868	0.0984244	0.82352
ENSMUSG00000028797	Tmem234	1.53045	0.0972683	0.826732
ENSMUSG00000003072	Atp5d	5.64845	0.0964469	0.827975
ENSMUSG00000026309	Ilkap	1.57694	0.0966145	0.828423
ENSMUSG00000021484	Lman2	1.35126	0.0955984	0.832474
ENSMUSG00000010406	Mrpl52	3.8162	0.0948327	0.834159
ENSMUSG00000038690	Atp5j2	14.7607	0.0943578	0.835485
ENSMUSG00000012848	Rps5	91.0875	0.0942801	0.835568
ENSMUSG00000020153	Ndufs7	5.7702	0.0926777	0.840753
ENSMUSG00000037062	Sh3glb1	1.23087	0.0928952	0.841311
ENSMUSG00000026511	Srp9	3.65735	0.0922926	0.841883
ENSMUSG00000027680	Fxr1	1.74111	0.0915519	0.845009
ENSMUSG00000014402	Tsg101	1.88175	0.0914171	0.845347
ENSMUSG00000005779	Psmb4	4.89684	0.0907715	0.846738
ENSMUSG00000007050	Lsm2	5.50908	0.0907495	0.846738
ENSMUSG00000029422	Rsrc2	1.28424	0.0907529	0.848459
ENSMUSG00000011179	Odc1	2.85905	0.0901242	0.849458
ENSMUSG00000022914	Brwd1	1.1622	0.0901367	0.850444
ENSMUSG00000049960	Mrps16	3.34421	0.089565	0.850793
ENSMUSG00000026615	Eprs	1.98423	0.0888493	0.853857
ENSMUSG00000062328	Rpl17	55.6346	0.0884601	0.854016
ENSMUSG00000024726	Carnmt1	1.68	0.0880474	0.85634
ENSMUSG00000035726	Supt16	1.99246	0.0871612	0.856434
ENSMUSG00000008682	Rpl10	31.8307	0.0871793	0.856434
ENSMUSG00000026966	Ssna1	1.93192	0.0853319	0.859002
ENSMUSG00000024346	Pfdn1	5.681	0.0849768	0.859428
ENSMUSG00000073702	Rpl31	32.4795	0.0847754	0.859716
ENSMUSG00000060938	Rpl26	65.0211	0.0843786	0.861228
ENSMUSG00000020571	Pdia6	2.49292	0.084154	0.862752
ENSMUSG00000064068	Mtx1	1.01865	0.0843456	0.863185
ENSMUSG00000008140	Emc10	1.63205	0.0838791	0.863785
ENSMUSG00000074884	Serf2	19.1475	0.0828872	0.866024
ENSMUSG00000025967	Eef1b2	12.4757	0.0819042	0.869263
ENSMUSG00000034269	Setd5	1.02727	0.0824638	0.869263
ENSMUSG00000005410	Mcm5	2.11537	0.0813381	0.872085
ENSMUSG00000019738	Polr2i	2.49806	0.0811811	0.872234
ENSMUSG00000007891	Ctsd	1.8557	0.0812761	0.872313
ENSMUSG00000051154	Commd3	1.52096	0.0797762	0.873375
ENSMUSG00000026914	Psmd14	1.6215	0.0800106	0.873375
ENSMUSG00000028936	Rpl22	19.0262	0.0792249	0.873375
ENSMUSG00000030224	Strap	2.00738	0.0794988	0.873375
ENSMUSG00000023932	Cdc5l	1.33644	0.0795145	0.873683
ENSMUSG00000031879	Ciao2b	1.29896	0.0793682	0.874142
ENSMUSG00000016308	Ube2a	4.56665	0.0777728	0.87792
ENSMUSG00000026974	Zmynd19	1.71283	0.0773392	0.880315
ENSMUSG00000021555	Naa35	1.26738	0.0770495	0.881962
ENSMUSG00000031447	Lamp1	4.36644	0.0749242	0.887749
ENSMUSG00000023106	Denr	4.28721	0.0747137	0.888207
ENSMUSG00000037916	Ndufv1	2.83357	0.0737837	0.89189
ENSMUSG00000018858	Mrpl58	1.90674	0.0738049	0.892118
ENSMUSG00000036860	Mrpl55	2.30492	0.0736245	0.892401
ENSMUSG00000026245	Farsb	1.4427	0.0714555	0.900364
ENSMUSG00000061518	Cox5b	11.7027	0.0702814	0.903075
ENSMUSG00000028180	Zranb2	1.17091	0.0704093	0.903165
ENSMUSG00000096472	Cdkn2d	1.01149	0.070003	0.903165
ENSMUSG00000061983	Rps12	28.6332	0.0699946	0.903165
ENSMUSG00000028719	Cmpk1	1.0664	0.0685083	0.906623
ENSMUSG00000005483	Dnajb1	1.02756	0.0682886	0.906623
ENSMUSG00000036781	Rps27l	24.1975	0.0676218	0.906623
ENSMUSG00000078578	Ube2d3	4.89432	0.0671843	0.907506
ENSMUSG00000018509	Cenpv	1.17382	0.0667303	0.909892
ENSMUSG00000054312	Mrps21	2.94273	0.065729	0.912232
ENSMUSG00000034345	Gtf2h5	1.93929	0.0657778	0.912336
ENSMUSG00000035674	Ndufa3	2.87977	0.0656451	0.912387
ENSMUSG00000026755	Arpc5l	1.90771	0.0654897	0.912955
ENSMUSG00000005510	Ndufs3	2.85779	0.0653687	0.913073
ENSMUSG00000010376	Nedd8	5.24698	0.0652075	0.913366
ENSMUSG00000022336	Eif3e	4.19588	0.065038	0.914097
ENSMUSG00000068039	Tcp1	8.84495	0.0649336	0.914231
ENSMUSG00000025208	Mrpl43	1.25169	0.0648225	0.915825
ENSMUSG00000007458	M6pr	1.09023	0.0645641	0.916865
ENSMUSG00000051518	Rps19bp1	1.24346	0.064523	0.916865
ENSMUSG00000068882	Ssb	5.7827	0.0640376	0.917409
ENSMUSG00000025135	Anapc11	3.36271	0.0629097	0.921293
ENSMUSG00000040952	Rps19	73.2544	0.0622307	0.923175
ENSMUSG00000026385	Dbi	5.03447	0.0619465	0.924668
ENSMUSG00000027823	Gmps	1.55476	0.0617131	0.926507
ENSMUSG00000034192	Lsm3	4.66225	0.0594337	0.929738
ENSMUSG00000068101	Cenpm	1.79032	0.0600677	0.929738
ENSMUSG00000016541	Atxn10	2.34677	0.0585223	0.932968
ENSMUSG00000041028	Ghitm	1.43224	0.0583704	0.933912
ENSMUSG00000078681	Tm2d3	1.10592	0.0582564	0.934386
ENSMUSG00000026917	Wdr5	1.01274	0.0580281	0.935391
ENSMUSG00000039221	Rpl22l1	21.0227	0.0575691	0.935531
ENSMUSG00000033938	Ndufb7	5.22305	0.0560248	0.941411
ENSMUSG00000017716	Birc5	2.35839	0.0561166	0.941427
ENSMUSG00000000339	Rtca	1.00945	0.0552723	0.943717
ENSMUSG00000021111	Papola	2.50958	0.0549815	0.943717
ENSMUSG00000035958	Tdp2	1.82083	0.054925	0.944062
ENSMUSG00000002395	Use1	1.33276	0.0547801	0.94474
ENSMUSG00000041453	Rpl21	46.3007	0.0541242	0.945877
ENSMUSG00000034932	Mrpl54	3.99713	0.0540887	0.946122
ENSMUSG00000027523	Gnas	1.78112	0.0534106	0.94776
ENSMUSG00000025156	Gps1	1.87488	0.0536062	0.94776
ENSMUSG00000003444	Med29	1.14098	0.0516068	0.953034
ENSMUSG00000037563	Rps16	60.5146	0.0509854	0.953924
ENSMUSG00000020074	Ccar1	1.42759	0.0512588	0.954339
ENSMUSG00000027091	Zc3h15	3.57947	0.0509171	0.954348
ENSMUSG00000037072	Selenof	2.2069	0.0499558	0.957166
ENSMUSG00000025395	Prim1	1.3654	0.0500586	0.957166
ENSMUSG00000034892	Rps29	48.7763	0.0493036	0.958726
ENSMUSG00000015337	Endog	1.13876	0.049595	0.958862
ENSMUSG00000071415	Rpl23	61.8173	0.0489969	0.959452
ENSMUSG00000001416	Cct3	8.5291	0.0484884	0.960523
ENSMUSG00000002635	Pdcd2l	1.00596	0.0487949	0.960523
ENSMUSG00000026087	Mrpl30	3.30866	0.0477026	0.962885
ENSMUSG00000021996	Esd	2.19819	0.04675	0.965666
ENSMUSG00000031701	Dnaja2	2.80655	0.0458329	0.969162
ENSMUSG00000025130	P4hb	1.67835	0.0453349	0.97097
ENSMUSG00000028124	Gclm	1.47514	0.0452594	0.971396
ENSMUSG00000006998	Psmd2	3.85223	0.0450965	0.97141
ENSMUSG00000078427	Sarnp	4.37807	0.0447764	0.972628
ENSMUSG00000002102	Psmc3	1.88611	0.0446211	0.973124
ENSMUSG00000034203	Chchd4	2.12089	0.0444996	0.973274
ENSMUSG00000022890	Atp5j	7.77932	0.0437715	0.974378
ENSMUSG00000005981	Trap1	1.2575	0.0433725	0.976537
ENSMUSG00000001017	Chtop	1.80843	0.0431686	0.97685
ENSMUSG00000025982	Sf3b1	2.90302	0.0426944	0.977921
ENSMUSG00000029152	Ociad1	1.04577	0.0429512	0.977921
ENSMUSG00000006932	Ctnnb1	1.4457	0.040626	0.984676
ENSMUSG00000028953	Abcf2	1.31513	0.0395604	0.988161
ENSMUSG00000028495	Rps6	57.7965	0.0383498	0.990945
ENSMUSG00000005299	Letm1	1.12539	0.0383293	0.992016
ENSMUSG00000057863	Rpl36	50.4676	0.0366196	0.995985
ENSMUSG00000062397	Zfp706	3.66597	0.0357438	0.998676
ENSMUSG00000026356	Dars	1.6644	0.00448611	1
ENSMUSG00000005233	Spc25	1.62614	0.0205964	1
ENSMUSG00000027170	Eif3m	4.57876	0.0342587	1
ENSMUSG00000027447	Cst3	3.46557	0.0200404	1
ENSMUSG00000027455	Nsfl1c	1.29896	0.0335645	1
ENSMUSG00000032966	Fkbp1a	3.95034	0.0216045	1
ENSMUSG00000042745	Id1	2.83425	0.0245618	1
ENSMUSG00000027593	Raly	4.30804	0.00103239	1
ENSMUSG00000047459	Dynlrb1	4.02182	0.0238038	1
ENSMUSG00000027642	Rpn2	1.74237	0.0251191	1
ENSMUSG00000060288	Ppih	1.50275	0.0062271	1
ENSMUSG00000039968	Rsbn1l	1.01197	0.0311184	1
ENSMUSG00000106918	Mrpl33	5.23458	0.0313679	1
ENSMUSG00000029538	Srsf9	3.15921	0.00552361	1
ENSMUSG00000029390	Tmed2	3.02467	0.0349052	1
ENSMUSG00000047843	Bri3	2.17688	0.000482265	1
ENSMUSG00000029623	Pdap1	4.07384	0.0300924	1
ENSMUSG00000029632	Ndufa4	11.5133	0.0202162	1
ENSMUSG00000004535	Tax1bp1	1.27552	0.0203985	1
ENSMUSG00000030060	Hmces	1.23494	0.0331774	1
ENSMUSG00000033940	Brk1	2.2377	0.0270767	1
ENSMUSG00000003438	Timm50	2.0898	0.0202264	1
ENSMUSG00000078765	U2af1l4	1.07628	0.0198007	1
ENSMUSG00000030629	Zfand6	1.34255	0.00795426	1
ENSMUSG00000030842	Lamtor1	2.42483	0.0263134	1
ENSMUSG00000043866	Taf10	2.99019	0.0115318	1
ENSMUSG00000046364	Rpl27a	45.196	0.0178914	1
ENSMUSG00000001472	Tcf25	1.18903	0.0076301	1
ENSMUSG00000013822	Elof1	1.00742	0.0230448	1
ENSMUSG00000037742	Eef1a1	45.9184	0.017542	1
ENSMUSG00000032518	Rpsa	35.8936	0.0282224	1
ENSMUSG00000025794	Rpl14	72.8968	0.028809	1
ENSMUSG00000020069	Hnrnph3	1.59408	0.0131648	1
ENSMUSG00000035242	Oaz1	13.3009	0.00637828	1
ENSMUSG00000004929	Thop1	1.25421	0.00460103	1
ENSMUSG00000035027	Map2k2	2.83851	0.0299229	1
ENSMUSG00000020460	Rps27a	66.7463	0.0294726	1
ENSMUSG00000048076	Arf1	3.26352	0.0114252	1
ENSMUSG00000019505	Ubb	32.8502	0.00436701	1
ENSMUSG00000020840	Blmh	1.1559	0.0228944	1
ENSMUSG00000058546	Rpl23a	76.8447	0.00188477	1
ENSMUSG00000006058	Snf8	1.93803	0.0108195	1
ENSMUSG00000017404	Rpl19	51.331	0.016184	1
ENSMUSG00000020612	Prkar1a	1.09653	0.0313792	1
ENSMUSG00000020671	Rab10	1.02592	0.0133296	1
ENSMUSG00000020561	Twistnb	1.36724	0.0113035	1
ENSMUSG00000020949	Fkbp3	5.59867	0.0167969	1
ENSMUSG00000021116	Eif2s1	3.40717	0.0299304	1
ENSMUSG00000021134	Srsf5	2.48682	0.0100424	1
ENSMUSG00000021248	Tmed10	1.51117	0.00150531	1
ENSMUSG00000021218	Gdi2	2.37873	0.0306565	1
ENSMUSG00000038518	Jarid2	1.08219	0.0253977	1
ENSMUSG00000021774	Ube2e1	1.80959	0.0132827	1
ENSMUSG00000021967	Mrpl57	3.12947	0.00964109	1
ENSMUSG00000022111	Uchl3	4.0348	0.00878667	1
ENSMUSG00000022338	Eny2	3.04782	0.0230926	1
ENSMUSG00000022437	Samm50	1.67884	0.0350662	1
ENSMUSG00000022674	Ube2v2	1.62983	0.0139813	1
ENSMUSG00000047714	Ppp1r2	1.33809	0.0221722	1
ENSMUSG00000003955	Fam162a	1.89376	0.0113243	1
ENSMUSG00000075229	Ccdc58	1.11474	0.0132973	1
ENSMUSG00000022913	Psmg1	2.3397	0.0339496	1
ENSMUSG00000023904	Hcfc1r1	1.03502	0.0173581	1
ENSMUSG00000052146	Rps10	32.3827	0.0292165	1
ENSMUSG00000024054	Smchd1	1.24046	0.0274205	1
ENSMUSG00000024576	Csnk1a1	1.56822	0.0302998	1
ENSMUSG00000036299	BC031181	1.21954	0.00800354	1
ENSMUSG00000024974	Smc3	4.06444	0.0207312	1
ENSMUSG00000001134	Uxt	1.125	0.0205003	1
ENSMUSG00000002015	Bcap31	3.40193	0.00859823	1
ENSMUSG00000001962	Fam50a	1.09478	0.0203092	1
ENSMUSG00000041718	Alg13	2.08777	0.00407082	1

### Sheet: Gene_Ontology
	ID	Description	GeneRatio	BgRatio	pvalue	p.adjust	qvalue	geneID	Count
GO:0051321	GO:0051321	meiotic cell cycle	27/151	314/23210	1.33034e-22	2.65936e-19	2.41142e-19	Prdm9/Syce3/Sycp2/Spdya/Sycp3/Tex15/4930447C04Rik/Sycp1/Dmc1/Smc1b/Dmrtc2/Xlr4c/Xlr4a/M1ap/Tex12/Xlr4b/Meioc/Stag3/Xlr/Hormad1/Syce1/Brca2/Mov10l1/Mael/1700013H16Rik/Zfp318/Bub1	27
GO:0022412	GO:0022412	cellular process involved in reproduction in multicellular organism	24/151	443/23210	1.46359e-15	2.92571e-13	2.65295e-13	Taf4b/Sycp2/Spdya/Sycp3/Tex15/Figla/Taf7l/4930447C04Rik/Sycp1/Dmc1/Dmrtc2/Xlr4c/Xlr4a/M1ap/Xlr4b/Meioc/Stag3/Xlr/Hormad1/Brca2/Mov10l1/Mael/1700013H16Rik/Ythdc1	24
GO:0098813	GO:0098813	nuclear chromosome segregation	19/151	256/23210	5.71449e-15	1.03848e-12	9.4166e-13	Syce3/Sycp3/Tex15/4930447C04Rik/Sycp1/Dmc1/Smc1b/M1ap/Tex12/Meioc/Stag3/Fbxw7/Nipbl/Hormad1/Syce1/Brca2/Mael/Cenpq/Bub1	19
GO:0048285	GO:0048285	organelle fission	23/151	455/23210	2.61886e-14	3.86335e-12	3.50317e-12	Prdm9/Syce3/Sycp2/Spdya/Sycp3/Tex15/4930447C04Rik/Sycp1/Dmc1/Dmrtc2/M1ap/Tex12/Meioc/Stag3/Cdk11b/Nipbl/Hormad1/Syce1/Brca2/Mov10l1/Mael/Vps35/Bub1	23
GO:0000280	GO:0000280	nuclear division	22/151	408/23210	2.7057e-14	3.86335e-12	3.50317e-12	Prdm9/Syce3/Sycp2/Spdya/Sycp3/Tex15/4930447C04Rik/Sycp1/Dmc1/Dmrtc2/M1ap/Tex12/Meioc/Stag3/Cdk11b/Nipbl/Hormad1/Syce1/Brca2/Mov10l1/Mael/Bub1	22
GO:0007059	GO:0007059	chromosome segregation	19/151	315/23210	2.42794e-13	3.23564e-11	2.93398e-11	Syce3/Sycp3/Tex15/4930447C04Rik/Sycp1/Dmc1/Smc1b/M1ap/Tex12/Meioc/Stag3/Fbxw7/Nipbl/Hormad1/Syce1/Brca2/Mael/Cenpq/Bub1	19
GO:0070193	GO:0070193	synaptonemal complex organization	8/151	25/23210	2.62149e-12	3.08256e-10	2.79517e-10	Syce3/Sycp3/Tex15/Sycp1/Tex12/Meioc/Hormad1/Syce1	8
GO:0007281	GO:0007281	germ cell development	17/151	339/23210	8.70323e-11	9.66542e-09	8.76431e-09	Taf4b/Sycp3/Figla/Taf7l/4930447C04Rik/Sycp1/Dmc1/Dmrtc2/Xlr4c/Xlr4a/Xlr4b/Meioc/Xlr/Hormad1/Brca2/1700013H16Rik/Ythdc1	17
GO:0007292	GO:0007292	female gamete generation	12/151	145/23210	1.98836e-10	2.09197e-08	1.89693e-08	Taf4b/Sycp2/Sycp3/Figla/4930447C04Rik/Dmc1/M1ap/Meioc/Stag3/Hormad1/Brca2/Ythdc1	12
GO:0007062	GO:0007062	sister chromatid cohesion	7/151	56/23210	7.61762e-08	7.61381e-06	6.90397e-06	Sycp3/Smc1b/Stag3/Fbxw7/Nipbl/Hormad1/Bub1	7
GO:0035825	GO:0035825	homologous recombination	6/151	49/23210	7.61919e-07	5.43956e-05	4.93242e-05	Prdm9/Syce3/Sycp3/4930447C04Rik/Sycp1/Dmc1	6
GO:0016570	GO:0016570	histone modification	13/151	427/23210	4.64554e-06	0.000290201	0.000263146	Prdm9/Dmrtc2/Kmt2c/Nipbl/Usp3/Supt3/Kdm5a/Brca2/Fmr1/Setdb1/Trip12/Kdm5b/Suv39h1	13
GO:0016569	GO:0016569	covalent chromatin modification	13/151	444/23210	7.07198e-06	0.00042839	0.000388451	Prdm9/Dmrtc2/Kmt2c/Nipbl/Usp3/Supt3/Kdm5a/Brca2/Fmr1/Setdb1/Trip12/Kdm5b/Suv39h1	13
GO:0034502	GO:0034502	protein localization to chromosome	6/151	85/23210	1.96584e-05	0.0011558	0.00104804	Tex15/Atr/Stag3/Nipbl/Brca2/Cenpq	6
GO:0009566	GO:0009566	fertilization	8/151	185/23210	2.94614e-05	0.00168267	0.00152579	Sycp2/Tex101/Tex15/Kmt2c/B230118H07Rik/Spa17/Mael/Kdm5b	8
GO:0006323	GO:0006323	DNA packaging	8/151	200/23210	5.12437e-05	0.00284545	0.00258017	Prdm9/Sycp3/Sycp1/M1ap/Nipbl/Ubn1/Setdb1/Suv39h1	8
GO:0043414	GO:0043414	macromolecule methylation	9/151	286/23210	0.000110847	0.00568161	0.00515191	Prdm9/Dmrtc2/Kmt2c/Trmt10a/Mov10l1/Setdb1/Mael/Suv39h1/Rab6a	9
GO:0042147	GO:0042147	retrograde transport, endosome to Golgi	5/151	79/23210	0.000166854	0.00817073	0.00740897	Vps35/Vps29/Vamp3/Arfrp1/Rab6a	5
GO:0036124	GO:0036124	histone H3-K9 trimethylation	3/151	17/23210	0.000171671	0.00817073	0.00740897	Dmrtc2/Setdb1/Suv39h1	3
GO:0034587	GO:0034587	piRNA metabolic process	3/151	18/23210	0.000205024	0.00931462	0.00844621	Gpat2/Mov10l1/Mael	3
